# Octanol-water partition coefficient measurements for the SAMPL6 Blind Prediction Challenge

**DOI:** 10.1101/757393

**Authors:** Mehtap Işık, Dorothy Levorse, David L. Mobley, Timothy Rhodes, John D. Chodera

## Abstract

Partition coefficients describe the equilibrium partitioning of a single, defined charge state of a solute between two liquid phases in contact, typically a neutral solute. Octanol-water partition coefficients (***K***_ow_), or their logarithms (log *P*), are frequently used as a measure of lipophilicity in drug discovery. The partition coefficient is a physicochemical property that captures the thermodynamics of relative solvation between aqueous and nonpolar phases, and therefore provides an excellent test for physics-based computational models that predict properties of pharmaceutical relevance such as protein-ligand binding affinities or hydration/solvation free energies. The SAMPL6 Part II Octanol-Water Partition Coefficient Prediction Challenge used a subset of kinase inhibitor fragment-like compounds from the SAMPL6 p*K*_a_ Prediction Challenge in a blind experimental benchmark. Following experimental data collection, the partition coefficient dataset was kept blinded until all predictions were collected from participating computational chemistry groups. A total of 91 submissions were received from 27 participating research groups. This paper presents the octanol-water log *P* dataset for this SAMPL6 Part II Partition Coefficient Challenge, which consisted of 11 compounds (six 4-aminoquinazolines, two benzimidazole, one pyrazolo[3,4-d]pyrimidine, one pyridine, one 2-oxoquinoline substructure containing compounds) with log *P* values in the range of 1.95–4.09. We describe the potentiometric log *P* measurement protocol used to collect this dataset using a Sirius T3, discuss the limitations of this experimental approach, and share suggestions for future log *P* data collection efforts for the evaluation of computational methods.
