## Supplementary material for "Octanol-water partition coefficient measurements for the SAMPL6 Blind Prediction Challenge": SM02_18C-01011_M02_octanol_pH-metric high logP_report.xlsx

### Sheet: pH-metric
Title	pH-metric high logP
Filename	C:\Sirius_T3\Mehtap\20180228_exp28_logP_T3-2\18C-01011_M02_octanol_pH-metric high logP.t3r
Result type	pH-metric
RMSD	0.829
Average ionic strength	0.164 M
Average temperature	25.0°C
Average ionic strength	0.164 M
Average temperature	25.0°C
	Multi-titration	18C-01011 (pH-metric high logP)	18C-01011 Points 1 to 16	18C-01011 Points 17 to 26	18C-01011 Points 27 to 42
Four-Plus Alpha			0.13	0.13	0.13
Four-Plus Slope			0.997	0.997	0.997
Four-Plus jH			0.8	0.8	0.8
Four-Plus jOH			-0.4	-0.4	-0.4
Acid titrant concentration factor			0.99351	0.99351	0.99351
Base titrant concentration factor			0.99984	0.99984	0.99984
Sample name	M02_octanol
M02_octanol concentration factor			0.688	0.751	0.599
M02_octanol stoichiometry
pKa count	1
logP count	2
Base pKa 1			5.03	5.03	5.03
logP (XH +)	1.32
logP (neutral X)	4.1
Carbonate			0.0278 mM	0.1291 mM	0.0511 mM
Acidity error			-0.23518 mM	-0.36000 mM	-0.26646 mM
