## Supplementary material for "Octanol-water partition coefficient measurements for the SAMPL6 Blind Prediction Challenge": SM02_18C-03012_M02_octanol_pH-metric high logP_report.xlsx

### Sheet: pH-metric
Title	pH-metric high logP
Filename	C:\Sirius_T3\Mehtap\20180302_exp29_logP_T3-2\18C-03012_M02_octanol_pH-metric high logP.t3r
Result type	pH-metric
RMSD	0.251
Average ionic strength	0.164 M
Average temperature	25.0°C
Average ionic strength	0.164 M
Average temperature	25.0°C
	Multi-titration	18C-03012 (pH-metric high logP)	18C-03012 Points 1 to 26	18C-03012 Points 27 to 50	18C-03012 Points 51 to 75
Four-Plus Alpha			0.111	0.111	0.111
Four-Plus Slope			0.9988	0.9988	0.9988
Four-Plus jH			1	1	1
Four-Plus jOH			-0.8	-0.8	-0.8
Acid titrant concentration factor			0.99906	0.99906	0.99906
Base titrant concentration factor			0.99984	0.99984	0.99984
Sample name	M02_octanol
M02_octanol concentration factor			0.955	0.892	1.218
M02_octanol stoichiometry
pKa count	1
logP count	2
Base pKa 1			5.03	5.03	5.03
logP (XH +)	0.59
logP (neutral X)	4.03
Carbonate			0.2235 mM	0.1033 mM	0.1516 mM
Acidity error			-1.42826 mM	-1.59633 mM	-1.31894 mM
