## Supplementary material for "Octanol-water partition coefficient measurements for the SAMPL6 Blind Prediction Challenge": SM02_18C-06015_M02_octanol_pH-metric high logP_report.xlsx

### Sheet: pH-metric
Title	pH-metric high logP
Filename	C:\Sirius_T3\Mehtap\20180306_exp30_logP_T3-2\18C-06015_M02_octanol_pH-metric high logP.t3r
Result type	pH-metric
RMSD	2.81
Average ionic strength	0.163 M
Average temperature	25.0°C
Average ionic strength	0.163 M
Average temperature	25.0°C
	Multi-titration	18C-06015 (pH-metric high logP)	18C-06015 Points 1 to 20	18C-06015 Points 21 to 34	18C-06015 Points 35 to 48
Four-Plus Alpha			0.124	0.124	0.124
Four-Plus Slope			0.9973	0.9973	0.9973
Four-Plus jH			0.9	0.9	0.9
Four-Plus jOH			-0.7	-0.7	-0.7
Acid titrant concentration factor			0.98913	0.98913	0.98913
Base titrant concentration factor			0.99984	0.99984	0.99984
Sample name	M02_octanol
M02_octanol concentration factor			0.918	0.898	0.73
M02_octanol stoichiometry
pKa count	1
logP count	2
Base pKa 1			5.03	5.03	5.03
logP (XH +)	1.14
logP (neutral X)	4.16
Carbonate			0.0000 mM	0.0001 mM	0.1987 mM
Acidity error			-0.42538 mM	-0.16274 mM	-0.19134 mM
