## Supplementary material for "Octanol-water partition coefficient measurements for the SAMPL6 Blind Prediction Challenge": SM04_18C-24002_M04_octanol_pH-metric high logP_report.xlsx

### Sheet: pH-metric
Title	pH-metric high logP
Filename	C:\Sirius_T3\Mehtap\20180323_exp33_logP_T3-2\18C-24002_M04_octanol_pH-metric high logP.t3r
Result type	pH-metric
RMSD	0.362
Average ionic strength	0.162 M
Average temperature	25.0°C
Average ionic strength	0.162 M
Average temperature	25.0°C
	Multi-titration	18C-24002 (pH-metric high logP)	18C-24002 Points 1 to 24	18C-24002 Points 25 to 51	18C-24002 Points 52 to 75
Four-Plus Alpha			0.119	0.119	0.119
Four-Plus Slope			0.9972	0.9972	0.9972
Four-Plus jH			0.9	0.9	0.9
Four-Plus jOH			-0.3	-0.3	-0.3
Acid titrant concentration factor			0.99712	0.99712	0.99712
Base titrant concentration factor			1.00319	1.00319	1.00319
Sample name	M04_octanol
M04_octanol concentration factor			0.923	0.92	0.952
M04_octanol stoichiometry
pKa count	1
logP count	2
Base pKa 1			5.97	5.97	5.97
logP (XH +)	0.82
logP (neutral X)	4.04
Carbonate			0.1572 mM	0.1065 mM	0.1039 mM
Acidity error			-0.23457 mM	-0.29812 mM	-0.10230 mM
