## Supplementary material for "Octanol-water partition coefficient measurements for the SAMPL6 Blind Prediction Challenge": SM04_18C-24004_M04_octanol_pH-metric high logP_report.xlsx

### Sheet: pH-metric
Title	pH-metric high logP
Filename	C:\Sirius_T3\Mehtap\20180323_exp33_logP_T3-2\18C-24004_M04_octanol_pH-metric high logP.t3r
Result type	pH-metric
RMSD	0.422
Average ionic strength	0.163 M
Average temperature	25.0°C
Average ionic strength	0.163 M
Average temperature	25.0°C
	Multi-titration	18C-24004 (pH-metric high logP)	18C-24004 Points 1 to 23	18C-24004 Points 24 to 50	18C-24004 Points 51 to 77
Four-Plus Alpha			0.119	0.119	0.119
Four-Plus Slope			0.9972	0.9972	0.9972
Four-Plus jH			0.9	0.9	0.9
Four-Plus jOH			-0.3	-0.3	-0.3
Acid titrant concentration factor			0.99712	0.99712	0.99712
Base titrant concentration factor			1.00319	1.00319	1.00319
Sample name	M04_octanol
M04_octanol concentration factor			0.62	0.641	0.822
M04_octanol stoichiometry
pKa count	1
logP count	2
Base pKa 1			5.97	5.97	5.97
logP (XH +)	0.77
logP (neutral X)	3.95
Carbonate			0.0570 mM	0.1306 mM	0.1176 mM
Acidity error			0.07992 mM	-0.26645 mM	-0.01548 mM
