## Supplementary material for "Octanol-water partition coefficient measurements for the SAMPL6 Blind Prediction Challenge": SM07_18B-28011_M07_octanol_pH-metric high logP_report.xlsx

### Sheet: pH-metric
Title	pH-metric high logP
Filename	C:\Sirius_T3\Mehtap\20180228_exp28_logP_T3-2\18B-28011_M07_octanol_pH-metric high logP.t3r
Result type	pH-metric
RMSD	0.288
Average ionic strength	0.163 M
Average temperature	25.0°C
Average ionic strength	0.163 M
Average temperature	25.0°C
	Multi-titration	18B-28011 (pH-metric high logP)	18B-28011 Points 1 to 22	18B-28011 Points 23 to 45	18B-28011 Points 46 to 79
Four-Plus Alpha			0.13	0.13	0.13
Four-Plus Slope			0.997	0.997	0.997
Four-Plus jH			0.8	0.8	0.8
Four-Plus jOH			-0.4	-0.4	-0.4
Acid titrant concentration factor			0.99351	0.99351	0.99351
Base titrant concentration factor			0.99984	0.99984	0.99984
Sample name	M07_octanol
M07_octanol concentration factor			1.039	1.041	0.988
M07_octanol stoichiometry
pKa count	1
logP count	2
Base pKa 1			6.07	6.07	6.07
logP (XH +)	0.44
logP (neutral X)	3.29
Carbonate			0.1202 mM	0.1876 mM	0.1406 mM
Acidity error			0.21327 mM	0.19535 mM	2.18588 mM
