## Supplementary material for "Octanol-water partition coefficient measurements for the SAMPL6 Blind Prediction Challenge": SM07_18B-28012_M07_octanol_pH-metric high logP_report.xlsx

### Sheet: pH-metric
Title	pH-metric high logP
Filename	C:\Sirius_T3\Mehtap\20180228_exp28_logP_T3-2\18B-28012_M07_octanol_pH-metric high logP.t3r
Result type	pH-metric
RMSD	0.52
Average ionic strength	0.163 M
Average temperature	25.0°C
Average ionic strength	0.163 M
Average temperature	25.0°C
	Multi-titration	18B-28012 (pH-metric high logP)	18B-28012 Points 1 to 30	18B-28012 Points 31 to 62	18B-28012 Points 63 to 95
Four-Plus Alpha			0.13	0.13	0.13
Four-Plus Slope			0.997	0.997	0.997
Four-Plus jH			0.8	0.8	0.8
Four-Plus jOH			-0.4	-0.4	-0.4
Acid titrant concentration factor			0.99351	0.99351	0.99351
Base titrant concentration factor			0.99984	0.99984	0.99984
Sample name	M07_octanol
M07_octanol concentration factor			0.885	0.786	0.842
M07_octanol stoichiometry
pKa count	1
logP count	2
Base pKa 1			6.07	6.07	6.07
logP (XH +)	-5.97
logP (neutral X)	3.14
Carbonate			0.0000 mM	0.0623 mM	0.0998 mM
Acidity error			0.24941 mM	0.05292 mM	0.05919 mM
