## Supplementary material for "Octanol-water partition coefficient measurements for the SAMPL6 Blind Prediction Challenge": SM07_18B-28013_M07_octanol_pH-metric high logP_report.xlsx

### Sheet: pH-metric
Title	pH-metric high logP
Filename	C:\Sirius_T3\Mehtap\20180228_exp28_logP_T3-2\18B-28013_M07_octanol_pH-metric high logP.t3r
Result type	pH-metric
RMSD	0.653
Average ionic strength	0.163 M
Average temperature	25.0°C
Average ionic strength	0.163 M
Average temperature	25.0°C
	Multi-titration	18B-28013 (pH-metric high logP)	18B-28013 Points 1 to 31	18B-28013 Points 32 to 65	18B-28013 Points 66 to 95
Four-Plus Alpha			0.13	0.13	0.13
Four-Plus Slope			0.997	0.997	0.997
Four-Plus jH			0.8	0.8	0.8
Four-Plus jOH			-0.4	-0.4	-0.4
Acid titrant concentration factor			0.99351	0.99351	0.99351
Base titrant concentration factor			0.99984	0.99984	0.99984
Sample name	M07_octanol
M07_octanol concentration factor			1.061	0.967	0.957
M07_octanol stoichiometry
pKa count	1
logP count	2
Base pKa 1			6.07	6.07	6.07
logP (XH +)	0.31
logP (neutral X)	3.21
Carbonate			0.0000 mM	0.0076 mM	0.0568 mM
Acidity error			0.26960 mM	0.04628 mM	0.17006 mM
