## Supplementary material for "Octanol-water partition coefficient measurements for the SAMPL6 Blind Prediction Challenge": SM08_18C-02008_M08_octanol_pH-metric high logP_report.xlsx

### Sheet: pH-metric
Title	pH-metric high logP
Filename	C:\Sirius_T3\Mehtap\20180302_exp29_logP_T3-2\18C-02008_M08_octanol_pH-metric high logP.t3r
Result type	pH-metric
RMSD	0.116
Average ionic strength	0.158 M
Average temperature	25.0°C
Average ionic strength	0.158 M
Average temperature	25.0°C
	Multi-titration	18C-02008 (pH-metric high logP)	18C-02008 Points 2 to 33	18C-02008 Points 34 to 67	18C-02008 Points 68 to 106
Four-Plus Alpha			0.111	0.111	0.111
Four-Plus Slope			0.9988	0.9988	0.9988
Four-Plus jH			1	1	1
Four-Plus jOH			-0.8	-0.8	-0.8
Acid titrant concentration factor			0.99906	0.99906	0.99906
Base titrant concentration factor			0.99984	0.99984	0.99984
Sample name	M08_octanol
M08_octanol concentration factor			1.008	1.106	0.984
M08_octanol stoichiometry
pKa count	1
logP count	2
Acid pKa 1			4.22	4.22	4.22
logP (neutral XH)	3.08
logP (X -)	-0.07
Carbonate			0.0000 mM	0.0000 mM	0.2479 mM
Acidity error			-0.21439 mM	-0.33976 mM	-0.08487 mM
