## Supplementary material for "Octanol-water partition coefficient measurements for the SAMPL6 Blind Prediction Challenge": SM09_18C-02010_M09_octanol_pH-metric high logP_report.xlsx

### Sheet: pH-metric
Title	pH-metric high logP
Filename	C:\Sirius_T3\Mehtap\20180302_exp29_logP_T3-2\18C-02010_M09_octanol_pH-metric high logP.t3r
Result type	pH-metric
RMSD	0.287
Average ionic strength	0.163 M
Average temperature	25.0°C
Average ionic strength	0.163 M
Average temperature	25.0°C
	Multi-titration	18C-02010 (pH-metric high logP)	18C-02010 Points 1 to 22	18C-02010 Points 23 to 44	18C-02010 Points 45 to 64
Four-Plus Alpha			0.111	0.111	0.111
Four-Plus Slope			0.9988	0.9988	0.9988
Four-Plus jH			1	1	1
Four-Plus jOH			-0.8	-0.8	-0.8
Acid titrant concentration factor			0.99906	0.99906	0.99906
Base titrant concentration factor			0.99984	0.99984	0.99984
Sample name	M09_octanol
M09_octanol concentration factor			1.064	0.8	1.103
M09_octanol stoichiometry			1	1	1
Chloride stoichiometry			1	1	1
pKa count	1
logP count	2
Base pKa 1			5.37	5.37	5.37
logP (XH +)	-9.5
logP (neutral X)	2.9
Carbonate			0.0587 mM	0.0538 mM	0.1700 mM
Acidity error			-0.83134 mM	-0.43636 mM	-0.97715 mM
