## Supplementary material for "Octanol-water partition coefficient measurements for the SAMPL6 Blind Prediction Challenge": SM09_18C-03001_M09_octanol_pH-metric high logP_report.xlsx

### Sheet: pH-metric
Title	pH-metric high logP
Filename	C:\Sirius_T3\Mehtap\20180302_exp29_logP_T3-2\18C-03001_M09_octanol_pH-metric high logP.t3r
Result type	pH-metric
RMSD	0.488
Average ionic strength	0.164 M
Average temperature	25.0°C
Average ionic strength	0.164 M
Average temperature	25.0°C
	Multi-titration	18C-03001 (pH-metric high logP)	18C-03001 Points 1 to 25	18C-03001 Points 26 to 53	18C-03001 Points 54 to 80
Four-Plus Alpha			0.111	0.111	0.111
Four-Plus Slope			0.9988	0.9988	0.9988
Four-Plus jH			1	1	1
Four-Plus jOH			-0.8	-0.8	-0.8
Acid titrant concentration factor			0.99906	0.99906	0.99906
Base titrant concentration factor			0.99984	0.99984	0.99984
Sample name	M09_octanol
M09_octanol concentration factor			1.208	1.218	1.072
M09_octanol stoichiometry			1	1	1
Chloride stoichiometry			1	1	1
pKa count	1
logP count	2
Base pKa 1			5.37	5.37	5.37
logP (XH +)	1.05
logP (neutral X)	3.14
Carbonate			0.0513 mM	0.1056 mM	0.0742 mM
Acidity error			-0.65776 mM	-0.76829 mM	-0.32205 mM
