## Supplementary material for "Octanol-water partition coefficient measurements for the SAMPL6 Blind Prediction Challenge": SM09_18C-06007_M09_octanol_pH-metric high logP_report.xlsx

### Sheet: pH-metric
Title	pH-metric high logP
Filename	C:\Sirius_T3\Mehtap\20180306_exp30_logP_T3-2\18C-06007_M09_octanol_pH-metric high logP.t3r
Result type	pH-metric
RMSD	0.63
Average ionic strength	0.164 M
Average temperature	25.0°C
Average ionic strength	0.164 M
Average temperature	25.0°C
	Multi-titration	18C-06007 (pH-metric high logP)	18C-06007 Points 1 to 23	18C-06007 Points 24 to 50	18C-06007 Points 51 to 74
Four-Plus Alpha			0.124	0.124	0.124
Four-Plus Slope			0.9973	0.9973	0.9973
Four-Plus jH			0.9	0.9	0.9
Four-Plus jOH			-0.7	-0.7	-0.7
Acid titrant concentration factor			0.98913	0.98913	0.98913
Base titrant concentration factor			0.99984	0.99984	0.99984
Sample name	M09_octanol
M09_octanol concentration factor			1.046	0.952	0.937
M09_octanol stoichiometry			1	1	1
Chloride stoichiometry			1	1	1
pKa count	1
logP count	2
Base pKa 1			5.37	5.37	5.37
logP (XH +)	0.91
logP (neutral X)	3.05
Carbonate			0.0318 mM	0.0262 mM	0.0860 mM
Acidity error			0.09711 mM	0.24086 mM	0.30528 mM
