## Supplementary material for "Octanol-water partition coefficient measurements for the SAMPL6 Blind Prediction Challenge": SM11_18B-27016_M11_octanol_pH-metric high logP_report.xlsx

### Sheet: pH-metric
Title	pH-metric high logP
Filename	C:\Sirius_T3\Mehtap\20180227_exp27_logP_T3-2\18B-27016_M11_octanol_pH-metric high logP.t3r
Result type	pH-metric
RMSD	0.2
Average ionic strength	0.163 M
Average temperature	25.0°C
Average ionic strength	0.163 M
Average temperature	25.0°C
	Multi-titration	18B-27016 (pH-metric high logP)	18B-27016 Points 1 to 20	18B-27016 Points 21 to 40	18B-27016 Points 41 to 62
Four-Plus Alpha			0.13	0.13	0.13
Four-Plus Slope			0.997	0.997	0.997
Four-Plus jH			0.8	0.8	0.8
Four-Plus jOH			-0.4	-0.4	-0.4
Acid titrant concentration factor			0.99351	0.99351	0.99351
Base titrant concentration factor			0.99984	0.99984	0.99984
Sample name	M11_octanol
M11_octanol concentration factor			0.99	0.815	0.703
M11_octanol stoichiometry
pKa count	1
logP count	2
Base pKa 1			3.89	3.89	3.89
logP (XH +)	-5.6
logP (neutral X)	2.09
Carbonate			0.0000 mM	0.0822 mM	0.1416 mM
Acidity error			0.67760 mM	0.32858 mM	0.69165 mM
