## Supplementary material for "Octanol-water partition coefficient measurements for the SAMPL6 Blind Prediction Challenge": SM11_18C-01001_M11_octanol_pH-metric high logP_report.xlsx

### Sheet: pH-metric
Title	pH-metric high logP
Filename	C:\Sirius_T3\Mehtap\20180228_exp28_logP_T3-2\18C-01001_M11_octanol_pH-metric high logP.t3r
Result type	pH-metric
RMSD	1.056
Average ionic strength	0.164 M
Average temperature	25.0°C
Average ionic strength	0.164 M
Average temperature	25.0°C
	Multi-titration	18C-01001 (pH-metric high logP)	18C-01001 Points 1 to 23	18C-01001 Points 24 to 48	18C-01001 Points 49 to 69
Four-Plus Alpha			0.13	0.13	0.13
Four-Plus Slope			0.997	0.997	0.997
Four-Plus jH			0.8	0.8	0.8
Four-Plus jOH			-0.4	-0.4	-0.4
Acid titrant concentration factor			0.99351	0.99351	0.99351
Base titrant concentration factor			0.99984	0.99984	0.99984
Sample name	M11_octanol
M11_octanol concentration factor			1.023	0.912	0.792
M11_octanol stoichiometry
pKa count	1
logP count	2
Base pKa 1			3.89	3.89	3.89
logP (XH +)	0.55
logP (neutral X)	2.19
Carbonate			0.0000 mM	0.0957 mM	0.0733 mM
Acidity error			0.03008 mM	-0.30629 mM	-0.81928 mM
