## Supplementary material for "Octanol-water partition coefficient measurements for the SAMPL6 Blind Prediction Challenge": SM11_18C-09010_M11_octanol_pH-metric high logP_report.xlsx

### Sheet: pH-metric
Title	pH-metric high logP
Filename	C:\Sirius_T3\Mehtap\20180309_exp31_logP_T3-2\18C-09010_M11_octanol_pH-metric high logP.t3r
Result type	pH-metric
RMSD	0.537
Average ionic strength	0.164 M
Average temperature	25.0°C
Average ionic strength	0.164 M
Average temperature	25.0°C
	Multi-titration	18C-09010 (pH-metric high logP)	18C-09010 Points 1 to 24	18C-09010 Points 25 to 45	18C-09010 Points 46 to 69
Four-Plus Alpha			0.102	0.102	0.102
Four-Plus Slope			0.9967	0.9967	0.9967
Four-Plus jH			1.2	1.2	1.2
Four-Plus jOH			0	0	0
Acid titrant concentration factor			0.99984	0.99984	0.99984
Base titrant concentration factor			0.99984	0.99984	0.99984
Sample name	M11_octanol
M11_octanol concentration factor			0.962	0.93	0.907
M11_octanol stoichiometry
pKa count	1
logP count	2
Base pKa 1			3.89	3.89	3.89
logP (XH +)	-0.33
logP (neutral X)	2.12
Carbonate			0.0600 mM	0.0890 mM	0.1290 mM
Acidity error			-0.46392 mM	-0.75734 mM	-0.81079 mM
