## Supplementary material for "Octanol-water partition coefficient measurements for the SAMPL6 Blind Prediction Challenge": SM12_18C-01012_M12_octanol_pH-metric high logP_report.xlsx

### Sheet: pH-metric
Title	pH-metric high logP
Filename	C:\Sirius_T3\Mehtap\20180228_exp28_logP_T3-2\18C-01012_M12_octanol_pH-metric high logP.t3r
Result type	pH-metric
RMSD	0.288
Average ionic strength	0.164 M
Average temperature	25.0°C
Average ionic strength	0.164 M
Average temperature	25.0°C
	Multi-titration	18C-01012 (pH-metric high logP)	18C-01012 Points 1 to 21	18C-01012 Points 22 to 45	18C-01012 Points 46 to 87
Four-Plus Alpha			0.13	0.13	0.13
Four-Plus Slope			0.997	0.997	0.997
Four-Plus jH			0.8	0.8	0.8
Four-Plus jOH			-0.4	-0.4	-0.4
Acid titrant concentration factor			0.99351	0.99351	0.99351
Base titrant concentration factor			0.99984	0.99984	0.99984
Sample name	M12_octanol
M12_octanol concentration factor			0.79	0.666	0.461
M12_octanol stoichiometry			1	1	1
Chloride stoichiometry			1	1	1
pKa count	1
logP count	2
Base pKa 1			5.28	5.28	5.28
logP (XH +)	1.02
logP (neutral X)	3.79
Carbonate			0.0885 mM	0.1221 mM	1.9011 mM
Acidity error			-0.75786 mM	-0.39695 mM	-0.34659 mM
