## Supplementary material for "Octanol-water partition coefficient measurements for the SAMPL6 Blind Prediction Challenge": SM12_18C-03014_M12_octanol_pH-metric high logP_report.xlsx

### Sheet: pH-metric
Title	pH-metric high logP
Filename	C:\Sirius_T3\Mehtap\20180302_exp29_logP_T3-2\18C-03014_M12_octanol_pH-metric high logP.t3r
Result type	pH-metric
RMSD	0.243
Average ionic strength	0.167 M
Average temperature	25.0°C
Average ionic strength	0.167 M
Average temperature	25.0°C
	Multi-titration	18C-03014 (pH-metric high logP)	18C-03014 Points 1 to 25	18C-03014 Points 26 to 51	18C-03014 Points 52 to 76
Four-Plus Alpha			0.111	0.111	0.111
Four-Plus Slope			0.9988	0.9988	0.9988
Four-Plus jH			1	1	1
Four-Plus jOH			-0.8	-0.8	-0.8
Acid titrant concentration factor			0.99906	0.99906	0.99906
Base titrant concentration factor			0.99984	0.99984	0.99984
Sample name	M12_octanol
M12_octanol concentration factor			0.96	1.007	1.171
M12_octanol stoichiometry			1	1	1
Chloride stoichiometry			1	1	1
pKa count	1
logP count	2
Base pKa 1			5.28	5.28	5.28
logP (XH +)	0.62
logP (neutral X)	3.91
Carbonate			0.5327 mM	0.2455 mM	0.3091 mM
Acidity error			-1.77424 mM	-1.88168 mM	-3.49881 mM
