## Supplementary material for "Octanol-water partition coefficient measurements for the SAMPL6 Blind Prediction Challenge": SM12_18C-03015_M12_octanol_pH-metric high logP_report.xlsx

### Sheet: pH-metric
Title	pH-metric high logP
Filename	C:\Sirius_T3\Mehtap\20180302_exp29_logP_T3-2\18C-03015_M12_octanol_pH-metric high logP.t3r
Result type	pH-metric
RMSD	0.154
Average ionic strength	0.173 M
Average temperature	25.0°C
Average ionic strength	0.173 M
Average temperature	25.0°C
	Multi-titration	18C-03015 (pH-metric high logP)	18C-03015 Points 1 to 18	18C-03015 Points 19 to 29	18C-03015 Points 30 to 56
Four-Plus Alpha			0.111	0.111	0.111
Four-Plus Slope			0.9988	0.9988	0.9988
Four-Plus jH			1	1	1
Four-Plus jOH			-0.8	-0.8	-0.8
Acid titrant concentration factor			0.99906	0.99906	0.99906
Base titrant concentration factor			0.99984	0.99984	0.99984
Sample name	M12_octanol
M12_octanol concentration factor			1.084	1.664	0.918
M12_octanol stoichiometry			1	1	1
Chloride stoichiometry			1	1	1
pKa count	1
logP count	2
Base pKa 1			5.28	5.28	5.28
logP (XH +)	0.4
logP (neutral X)	3.8
Carbonate			0.0827 mM	0.1338 mM	0.0569 mM
Acidity error			-3.00593 mM	-2.74094 mM	8.57201 mM
