## Supplementary material for "Octanol-water partition coefficient measurements for the SAMPL6 Blind Prediction Challenge": SM13_18C-09011_M13_octanol_pH-metric high logP_report.xlsx

### Sheet: pH-metric
Title	pH-metric high logP
Filename	C:\Sirius_T3\Mehtap\20180309_exp31_logP_T3-2\18C-09011_M13_octanol_pH-metric high logP.t3r
Result type	pH-metric
RMSD	0.236
Average ionic strength	0.165 M
Average temperature	24.9°C
Average ionic strength	0.165 M
Average temperature	24.9°C
	Multi-titration	18C-09011 (pH-metric high logP)	18C-09011 Points 2 to 18	18C-09011 Points 19 to 34	18C-09011 Points 35 to 65
Four-Plus Alpha			0.102	0.102	0.102
Four-Plus Slope			0.9967	0.9967	0.9967
Four-Plus jH			1.2	1.2	1.2
Four-Plus jOH			0	0	0
Acid titrant concentration factor			0.99984	0.99984	0.99984
Base titrant concentration factor			0.99984	0.99984	0.99984
Sample name	M13_octanol
M13_octanol concentration factor			0.835	0.903	0.69
M13_octanol stoichiometry
pKa count	1
logP count	2
Base pKa 1			5.77	5.77	5.77
logP (XH +)	-4.95
logP (neutral X)	2.87
Carbonate			0.0000 mM	0.0000 mM	0.2248 mM
Acidity error			3.14531 mM	3.32532 mM	3.00531 mM
