## Supplementary material for "Octanol-water partition coefficient measurements for the SAMPL6 Blind Prediction Challenge": SM13_18C-16016_M13_octanol_pH-metric high logP_report.xlsx

### Sheet: pH-metric
Title	pH-metric high logP
Filename	C:\Sirius_T3\Mehtap\20180316_exp32_logP_T3-1\18C-16016_M13_octanol_pH-metric high logP.t3r
Result type	pH-metric
RMSD	3.854
Average ionic strength	0.165 M
Average temperature	24.9°C
Average ionic strength	0.165 M
Average temperature	24.9°C
	Multi-titration	18C-16016 (pH-metric high logP)	18C-16016 Points 2 to 15	18C-16016 Points 16 to 39	18C-16016 Points 40 to 63
Four-Plus Alpha			0.167	0.167	0.167
Four-Plus Slope			0.9932	0.9932	0.9932
Four-Plus jH			0.7	0.7	0.7
Four-Plus jOH			-0.9	-0.9	-0.9
Acid titrant concentration factor			0.9902	0.9902	0.9902
Base titrant concentration factor			1.00962	1.00962	1.00962
Sample name	M13_octanol
M13_octanol concentration factor			0.878	0.78	0.706
M13_octanol stoichiometry
pKa count	1
logP count	2
Base pKa 1			5.77	5.77	5.77
logP (XH +)	-7.57
logP (neutral X)	2.89
Carbonate			0.0003 mM	0.0000 mM	0.1381 mM
Acidity error			2.29946 mM	2.26129 mM	2.26901 mM
