## Supplementary material for "Octanol-water partition coefficient measurements for the SAMPL6 Blind Prediction Challenge": SM13_18C-26010_M13_octanol_pH-metric high logP_report.xlsx

### Sheet: pH-metric
Title	pH-metric high logP
Filename	C:\Sirius_T3\Mehtap\20180327_exp34_logP_T3-2\18C-26010_M13_octanol_pH-metric high logP.t3r
Result type	pH-metric
RMSD	0.376
Average ionic strength	0.165 M
Average temperature	25.0°C
Average ionic strength	0.165 M
Average temperature	25.0°C
	Multi-titration	18C-26010 (pH-metric high logP)	18C-26010 Points 2 to 16	18C-26010 Points 17 to 40	18C-26010 Points 41 to 68
Four-Plus Alpha			0.122	0.122	0.122
Four-Plus Slope			0.9974	0.9974	0.9974
Four-Plus jH			1.1	1.1	1.1
Four-Plus jOH			-0.5	-0.5	-0.5
Acid titrant concentration factor			0.99448	0.99448	0.99448
Base titrant concentration factor			1.00319	1.00319	1.00319
Sample name	M13_octanol
M13_octanol concentration factor			1.006	0.639	0.745
M13_octanol stoichiometry
pKa count	1
logP count	2
Base pKa 1			5.77	5.77	5.77
logP (XH +)	0.09
logP (neutral X)	2.99
Carbonate			0.0000 mM	0.1054 mM	0.1125 mM
Acidity error			2.38959 mM	2.15628 mM	2.15554 mM
