## Supplementary material for "Octanol-water partition coefficient measurements for the SAMPL6 Blind Prediction Challenge": SM14_18B-28002_M15_octanol_pH-metric high logP_report.xlsx

### Sheet: pH-metric
Title	pH-metric high logP
Filename	C:\Sirius_T3\Mehtap\20180227_exp27_logP_T3-2\18B-28002_M15_octanol_pH-metric high logP.t3r
Result type	pH-metric
RMSD	0.414
Average ionic strength	0.165 M
Average temperature	25.0°C
Average ionic strength	0.165 M
Average temperature	25.0°C
	Multi-titration	18B-28002 (pH-metric high logP)	18B-28002 Points 1 to 35	18B-28002 Points 36 to 72	18B-28002 Points 73 to 106
Four-Plus Alpha			0.13	0.13	0.13
Four-Plus Slope			0.997	0.997	0.997
Four-Plus jH			0.8	0.8	0.8
Four-Plus jOH			-0.4	-0.4	-0.4
Acid titrant concentration factor			0.99351	0.99351	0.99351
Base titrant concentration factor			0.99984	0.99984	0.99984
Sample name	M15_octanol
M15_octanol concentration factor			0.761	0.839	0.903
M15_octanol stoichiometry
pKa count	2
logP count	3
Base pKa 1			2.58	2.58	2.58
Base pKa 2			5.3	5.3	5.3
logP (XH2 2+)	-2.38
logP (XH +)	-4.96
logP (neutral X)	1.92
Carbonate			0.1910 mM	0.2848 mM	0.2174 mM
Acidity error			0.00862 mM	-0.02801 mM	0.16739 mM
