## Supplementary material for "Octanol-water partition coefficient measurements for the SAMPL6 Blind Prediction Challenge": SM14_18C-01004_M15_octanol_pH-metric high logP_report.xlsx

### Sheet: pH-metric
Title	pH-metric high logP
Filename	C:\Sirius_T3\Mehtap\20180228_exp28_logP_T3-2\18C-01004_M15_octanol_pH-metric high logP.t3r
Result type	pH-metric
RMSD	0.337
Average ionic strength	0.166 M
Average temperature	25.0°C
Average ionic strength	0.166 M
Average temperature	25.0°C
	Multi-titration	18C-01004 (pH-metric high logP)	18C-01004 Points 1 to 36	18C-01004 Points 37 to 69	18C-01004 Points 70 to 106
Four-Plus Alpha			0.13	0.13	0.13
Four-Plus Slope			0.997	0.997	0.997
Four-Plus jH			0.8	0.8	0.8
Four-Plus jOH			-0.4	-0.4	-0.4
Acid titrant concentration factor			0.99351	0.99351	0.99351
Base titrant concentration factor			0.99984	0.99984	0.99984
Sample name	M15_octanol
M15_octanol concentration factor			0.91	0.903	0.913
M15_octanol stoichiometry
pKa count	2
logP count	3
Base pKa 1			2.58	2.58	2.58
Base pKa 2			5.3	5.3	5.3
logP (XH2 2+)	-5.5
logP (XH +)	-0.11
logP (neutral X)	1.92
Carbonate			0.2391 mM	0.1847 mM	0.0779 mM
Acidity error			-0.31186 mM	-0.25845 mM	-0.09188 mM
