## Supplementary material for "Octanol-water partition coefficient measurements for the SAMPL6 Blind Prediction Challenge": SM14_18C-03006_M15_octanol_pH-metric high logP_report.xlsx

### Sheet: pH-metric
Title	pH-metric high logP
Filename	C:\Sirius_T3\Mehtap\20180302_exp29_logP_T3-2\18C-03006_M15_octanol_pH-metric high logP.t3r
Result type	pH-metric
RMSD	0.546
Average ionic strength	0.167 M
Average temperature	25.0°C
Average ionic strength	0.167 M
Average temperature	25.0°C
	Multi-titration	18C-03006 (pH-metric high logP)	18C-03006 Points 1 to 32	18C-03006 Points 33 to 65	18C-03006 Points 66 to 99
Four-Plus Alpha			0.111	0.111	0.111
Four-Plus Slope			0.9988	0.9988	0.9988
Four-Plus jH			1	1	1
Four-Plus jOH			-0.8	-0.8	-0.8
Acid titrant concentration factor			0.99906	0.99906	0.99906
Base titrant concentration factor			0.99984	0.99984	0.99984
Sample name	M15_octanol
M15_octanol concentration factor			0.894	0.95	1.015
M15_octanol stoichiometry
pKa count	2
logP count	3
Base pKa 1			2.58	2.58	2.58
Base pKa 2			5.3	5.3	5.3
logP (XH2 2+)	-5.5
logP (XH +)	0.28
logP (neutral X)	2.04
Carbonate			0.2191 mM	0.2177 mM	0.2265 mM
Acidity error			-0.25037 mM	-0.29629 mM	-0.47876 mM
