## Supplementary material for "Octanol-water partition coefficient measurements for the SAMPL6 Blind Prediction Challenge": SM15_18C-01009_M16_octanol_pH-metric high logP_report.xlsx

### Sheet: pH-metric
Title	pH-metric high logP
Filename	C:\Sirius_T3\Mehtap\20180228_exp28_logP_T3-2\18C-01009_M16_octanol_pH-metric high logP.t3r
Result type	pH-metric
RMSD	0.378
Average ionic strength	0.171 M
Average temperature	25.0°C
Average ionic strength	0.171 M
Average temperature	25.0°C
	Multi-titration	18C-01009 (pH-metric high logP)	18C-01009 Points 1 to 31	18C-01009 Points 32 to 62	18C-01009 Points 63 to 92
Four-Plus Alpha			0.13	0.13	0.13
Four-Plus Slope			0.997	0.997	0.997
Four-Plus jH			0.8	0.8	0.8
Four-Plus jOH			-0.4	-0.4	-0.4
Acid titrant concentration factor			0.99351	0.99351	0.99351
Base titrant concentration factor			0.99984	0.99984	0.99984
Sample name	M16_octanol
M16_octanol concentration factor			0.767	0.794	0.836
M16_octanol stoichiometry
pKa count	2
logP count	3
Base pKa 1			4.7	4.7	4.7
Acid pKa 2			8.94	8.94	8.94
logP (XH2 +)	-0.17
logP (neutral XH)	3.04
logP (X -)	-1.62
Carbonate			0.0840 mM	0.1938 mM	0.2810 mM
Acidity error			3.05344 mM	2.68082 mM	2.47693 mM
