## Supplementary material for "Octanol-water partition coefficient measurements for the SAMPL6 Blind Prediction Challenge": SM16_18C-09014_M18_octanol_pH-metric high logP_report.xlsx

### Sheet: pH-metric
Title	pH-metric high logP
Filename	C:\Sirius_T3\Mehtap\20180309_exp31_logP_T3-2\18C-09014_M18_octanol_pH-metric high logP.t3r
Result type	pH-metric
RMSD	0.266
Average ionic strength	0.164 M
Average temperature	25.0°C
Average ionic strength	0.164 M
Average temperature	25.0°C
	Multi-titration	18C-09014 (pH-metric high logP)	18C-09014 Points 2 to 24	18C-09014 Points 25 to 48	18C-09014 Points 49 to 73
Four-Plus Alpha			0.102	0.102	0.102
Four-Plus Slope			0.9967	0.9967	0.9967
Four-Plus jH			1.2	1.2	1.2
Four-Plus jOH			0	0	0
Acid titrant concentration factor			0.99984	0.99984	0.99984
Base titrant concentration factor			0.99984	0.99984	0.99984
Sample name	M18_octanol
M18_octanol concentration factor			0.988	0.944	0.993
M18_octanol stoichiometry
pKa count	2
logP count	3
Base pKa 1			5.37	5.37	5.37
Acid pKa 2			10.65	10.65	10.65
logP (XH2 +)	-0.24
logP (neutral XH)	2.63
logP (X -)	0.46
Carbonate			0.1577 mM	0.1161 mM	0.1503 mM
Acidity error			-0.03698 mM	-0.54687 mM	-1.10219 mM
