## Supplementary material for "Octanol-water partition coefficient measurements for the SAMPL6 Blind Prediction Challenge": logP_experimental_values.csv

Molecule ID	logP mean	logP SEM	Assay Type	Experimental ID	Isomeric SMILES
SM02	4.09	0.03	pH-metric octanol logP	M02	c1ccc2c(c1)c(ncn2)Nc3cccc(c3)C(F)(F)F
SM04	3.98	0.03	pH-metric octanol logP	M04	c1ccc2c(c1)c(ncn2)NCc3ccc(cc3)Cl
SM07	3.21	0.04	pH-metric octanol logP	M07	c1ccc(cc1)CNc2c3ccccc3ncn2
SM08	3.10	0.03	pH-metric octanol logP (predose 80 uL octanol)	M08	Cc1ccc2c(c1)c(c(c(=O)[nH]2)CC(=O)O)c3ccccc3
SM09	3.03	0.07	pH-metric octanol logP	M09	COc1cccc(c1)Nc2c3ccccc3ncn2.Cl
SM11	2.10	0.04	pH-metric octanol logP	M11	c1ccc(cc1)n2c3c(cn2)c(ncn3)N
SM12	3.83	0.03	pH-metric octanol logP	M12	c1ccc2c(c1)c(ncn2)Nc3cccc(c3)Cl.Cl
SM13	2.92	0.04	pH-metric octanol logP (predose 100 uL octanol)	M13	Cc1cccc(c1)Nc2c3cc(c(cc3ncn2)OC)OC
SM14	1.95	0.03	pH-metric octanol logP	M15	c1ccc(cc1)n2cnc3c2ccc(c3)N
SM15	3.07	0.03	pH-metric octanol logP	M16	c1ccc2c(c1)ncn2c3ccc(cc3)O
SM16	2.62	0.01	pH-metric octanol logP (predose 100 uL octanol)	M18	c1cc(c(c(c1)Cl)C(=O)Nc2ccncc2)Cl
