## Supplementary material for "Octanol-water partition coefficient measurements for the SAMPL6 Blind Prediction Challenge": molecules_with_unsuccessful_logP_measurements.csv

SAMPL6 Molecule ID	Limitation for potentiometric logP	Experimental pKa	SMILES	Experimental Molecule ID
SM01	pKa	9.53 (acid)	c1cc2c(cc1O)c3c(o2)C(=O)NCCC3	M01
SM03	solubility	7.02 (acid)	c1ccc(cc1)Cc2nnc(s2)NC(=O)c3cccs3	M03
SM05	solubility	4.59 (base)	c1ccc(c(c1)NC(=O)c2ccc(o2)Cl)N3CCCCC3	M05
SM06	solubility	3.03 (base), 11.74 (base)	c1cc2cccnc2c(c1)NC(=O)c3cc(cnc3)Br	M06
SM10	solubility	9.02 (base)	c1ccc(cc1)C(=O)NCC(=O)Nc2nc3ccccc3s2	M10
SM17	pKa and solubility	3.16 (base)	c1ccc(cc1)CSc2nnc(o2)c3ccncc3	M19
SM18	pKa and solubility	2.15 (base), 9.58 (acid), 11.02 (acid)	c1ccc2c(c1)c(=O)[nH]c(n2)CCC(=O)Nc3ncc(s3)Cc4ccc(c(c4)F)F	D01
SM19	pKa and solubility	9.56 (acid)	CCOc1ccc2c(c1)sc(n2)NC(=O)Cc3ccc(c(c3)Cl)Cl	D02
SM20	solubility	5.70 (base)	c1cc(cc(c1)OCc2ccc(cc2Cl)Cl)/C=C/3\C(=O)NC(=O)S3	D05
SM21	solubility	4.10 (base)	c1cc(cc(c1)Br)Nc2c(cnc(n2)Nc3cccc(c3)Br)F	D06
SM22	solubility	2.40 (base), 7.43 (acid)	c1cc2c(cc(c(c2nc1)O)I)I	D07
SM23	solubility	5.45 (base)	CCOC(=O)c1ccc(cc1)Nc2cc(nc(n2)Nc3ccc(cc3)C(=O)OCC)C	D08
SM24	pKa	2.60 (base)	COc1ccc(cc1)c2c3c(ncnc3oc2c4ccc(cc4)OC)NCCO	D09
