## Supplementary material for "Octanol-water partition coefficient measurements for the SAMPL6 Blind Prediction Challenge": SM14_17J-12008_M15_UV-metric psKa_report.xlsx

### Sheet: Yasuda-Shedlovsky
Title	UV-metric psKa
Filename	C:\Sirius_T3\Mehtap\20171011_exp15_pKa\17J-12008_M15_UV-metric psKa.t3r
Result type	Yasuda-Shedlovsky
Extrapolation type	pKa 0%	SD	Intercept	Slope	R²	Ionic Strength	Temperature
Yasuda-Shedlovsky	2.56	±0.06	7.65	-262.981	0.9959	0.165 M	24.9°C
Yasuda-Shedlovsky	5.29	±0.06	9.46	-190.629	0.9935	0.165 M	24.9°C
Linear extrapolation	2.82	±0.04	2.82	-2.4232	0.9986	0.165 M	24.9°C
Linear extrapolation	5.46	±0.05	5.46	-1.5292	0.9945	0.165 M	24.9°C
Titration	Methanol%	Direction	Result type	Dielectric constant	[H2O]	Ionic strength	Temperature	psKa 1	psKa 2
17J-12008 Points 4 to 39	0.4951	Up	UV-metric pKa	56.6	24.7 M	0.157 M	24.9°C	1.62	4.71
17J-12008 Points 41 to 77	0.4006	Up	UV-metric pKa	61	30.0 M	0.166 M	24.9°C	1.84	4.83
17J-12008 Points 79 to 116	0.3024	Up	UV-metric pKa	65.4	35.7 M	0.172 M	24.9°C	2.09	5
