## Supplementary material for "Octanol-water partition coefficient measurements for the SAMPL6 Blind Prediction Challenge": SM15_17J-12009_M16_UV-metric psKa_report.xlsx

### Sheet: Yasuda-Shedlovsky
Title	UV-metric psKa
Filename	C:\Sirius_T3\Mehtap\20171011_exp15_pKa\17J-12009_M16_UV-metric psKa.t3r
Result type	Yasuda-Shedlovsky
Extrapolation type	pKa 0%	SD	Intercept	Slope	R²	Ionic Strength	Temperature
Yasuda-Shedlovsky	4.67	±0.06	9.5	-242.236	0.9963	0.165 M	24.9°C
Yasuda-Shedlovsky	9.01	±0.02	10.19	44.3207	0.9912	0.165 M	24.9°C
Linear extrapolation	4.9	±0.03	4.9	-2.1624	0.9988	0.165 M	24.9°C
Linear extrapolation	8.9	±0.00	8.9	1.3812	1	0.165 M	24.9°C
Titration	Methanol%	Direction	Result type	Dielectric constant	[H2O]	Ionic strength	Temperature	psKa 1	psKa 2
17J-12009 Points 4 to 42	0.495	Up	UV-metric pKa	56.6	24.7 M	0.157 M	24.9°C	3.84	9.58
17J-12009 Points 44 to 84	0.3991	Up	UV-metric pKa	61	30.1 M	0.166 M	24.9°C	4.03	9.45
17J-12009 Points 86 to 128	0.3013	Up	UV-metric pKa	65.5	35.8 M	0.172 M	24.9°C	4.26	9.31
