## Supplementary material for "Octanol-water partition coefficient measurements for the SAMPL6 Blind Prediction Challenge": SM16_17J-12010_M18_UV-metric psKa_report.xlsx

### Sheet: Yasuda-Shedlovsky
Title	UV-metric psKa
Filename	C:\Sirius_T3\Mehtap\20171011_exp15_pKa\17J-12010_M18_UV-metric psKa.t3r
Result type	Yasuda-Shedlovsky
Extrapolation type	pKa 0%	SD	Intercept	Slope	R²	Ionic Strength	Temperature
Yasuda-Shedlovsky	5.35	±0.06	9.97	-225.959	0.995	0.165 M	24.9°C
Yasuda-Shedlovsky	11.01	±0.05	11.71	81.7937	0.9745	0.165 M	24.9°C
Linear extrapolation	5.56	±0.04	5.56	-1.965	0.9974	0.165 M	24.9°C
Linear extrapolation	10.84	±0.03	10.84	1.8496	0.998	0.165 M	24.9°C
Titration	Methanol%	Direction	Result type	Dielectric constant	[H2O]	Ionic strength	Temperature	psKa 1	psKa 2
17J-12010 Points 4 to 39	0.4947	Up	UV-metric pKa	56.6	24.7 M	0.157 M	24.9°C	4.6	11.75
17J-12010 Points 41 to 78	0.4005	Up	UV-metric pKa	61	30.0 M	0.166 M	25.0°C	4.76	11.59
17J-12010 Points 80 to 116	0.3024	Up	UV-metric pKa	65.4	35.7 M	0.172 M	24.9°C	4.97	11.4
