## Supplementary material for "Octanol-water partition coefficient measurements for the SAMPL6 Blind Prediction Challenge": replicate-logP-measurements-table.csv

SAMPL6 Molecule ID	Experimental ID	logP, +1 charged	logP, neutral	logP, -1 charged	Experiment Code	Experiment Method	Target sample weight according to my lab notebook (mg)	Experiment ID	Experiment Report
SM02	M02	1.32 +- 0.06	4.10 +- 0.03		EXP28-11	octanol logP	2 mg	18C-01011	SM02_18C-01011_M02_octanol_pH-metric high logP_report.pdf
SM02	M02	0.45 +- 0.04	4.08 +- 0.01		EXP29-11	octanol logP	2 mg	18C-03011	SM02_18C-03011_M02_octanol_pH-metric high logP_report.pdf
SM02	M02	0.59 +- 0.04	4.03 +- 0.01		EXP29-12	octanol logP	2 mg	18C-03012	SM02_18C-03012_M02_octanol_pH-metric high logP_report.pdf
SM02	M02	1.14 +- 0.04	4.16 +- 0.01		EXP30-15	octanol logP	2 mg	18C-06015	SM02_18C-06015_M02_octanol_pH-metric high logP_report.pdf
SM04	M04	0.82 +- 0.06	4.04 +- 0.02		EXP33-02	octanol logP	1.36 mg	18C-24002	SM04_18C-24002_M04_octanol_pH-metric high logP_report.pdf
SM04	M04	0.87 +- 0.03	3.95 +- 0.01		EXP33-03	octanol logP	1.36 mg	18C-24003	SM04_18C-24003_M04_octanol_pH-metric high logP_report.pdf
SM04	M04	0.77 +- 0.03	3.95 +- 0.02		EXP33-04	octanol logP	1.36 mg	18C-24004	SM04_18C-24004_M04_octanol_pH-metric high logP_report.pdf
SM07	M07	0.44 +- 0.03	3.29 +- 0.01		EXP28-11	octanol logP	1 mg	18B-28011	SM07_18B-28011_M07_octanol_pH-metric high logP_report.pdf
SM07	M07	-5.97 +- 0.89	3.14 +- 0.01		Exp28-012	octanol logP	1 mg	18B-28012	SM07_18B-28012_M07_octanol_pH-metric high logP_report.pdf
SM07	M07	0.31 +- 0.04	3.21 +- 0.01		Exp28-013	octanol logP	1 mg	18B-28013	SM07_18B-28013_M07_octanol_pH-metric high logP_report.pdf
SM08	M08		3.05 +- 0.01	-0.40 +- 0.05	EXP29-07	octanol logP, predose 80 uL octanol	1 mg	18C-02007	SM08_18C-02007_M08_octanol_pH-metric high logP_report.pdf
SM08	M08		3.08 +- 0.01	-0.07 +- 0.05	EXP29-08	octanol logP, predose 80 uL octanol	1 mg	18C-02008	SM08_18C-02008_M08_octanol_pH-metric high logP_report.pdf
SM08	M08		3.16 +- 0.01	0.23 +- 0.03	EXP29-09	octanol logP, predose 80 uL octanol	1 mg	18C-02009	SM08_18C-02009_M08_octanol_pH-metric high logP_report.pdf
SM09	M09	-9.50 +- 0.85	2.90 +- 0.01		EXP29-10	octanol logP	1 mg	18C-02010	SM09_18C-02010_M09_octanol_pH-metric high logP_report.pdf
SM09	M09	1.05 +- 0.04	3.14 +- 0.01		EXP29-01	octanol logP	1 mg	18C-03001	SM09_18C-03001_M09_octanol_pH-metric high logP_report.pdf
SM09	M09	0.91 +- 0.07	3.05 +- 0.02		EXP30-07	octanol logP	1 mg	18C-06007	SM09_18C-06007_M09_octanol_pH-metric high logP_report.pdf
SM11	M11	-5.60 +- 1.55	2.09 +- 0.01		EXP27-16	octanol logP	1 mg	18B-27016	SM11_18B-27016_M11_octanol_pH-metric high logP_report.pdf
SM11	M11	0.55 +- 0.07	2.19 +- 0.02		Exp28-01	octanol logP	1.1 mg	18C-01001	SM11_18C-01001_M11_octanol_pH-metric high logP_report.pdf
SM11	M11	-3.66 +- 2.11	2.01 +- 0.02		Exp28-02	octanol logP	1.1 mg	18C-01002	SM11_18C-01002_M11_octanol_pH-metric high logP_report.pdf
SM11	M11	-0.33 +- 0.82	2.12 +- 0.01		EXP31-10	octanol logP	1.5 mg	18C-09010	SM11_18C-09010_M11_octanol_pH-metric high logP_report.pdf
SM12	M12	1.02 +- 0.07	3.79 +- 0.02		EXP28-12	octanol logP	1.5 mg	18C-01012	SM12_18C-01012_M12_octanol_pH-metric high logP_report.pdf
SM12	M12	-4.20 +- 1.91	3.81 +- 0.01		EXP29-13	octanol logP	2 mg	18C-03013	SM12_18C-03013_M12_octanol_pH-metric high logP_report.pdf
SM12	M12	0.62 +- 0.05	3.91 +- 0.01		EXP29-14	octanol logP	2 mg	18C-03014	SM12_18C-03014_M12_octanol_pH-metric high logP_report.pdf
SM12	M12	0.40 +- 0.06	3.80 +- 0.01		EXP29-15	octanol logP	2 mg	18C-03015	SM12_18C-03015_M12_octanol_pH-metric high logP_report.pdf
SM13	M13	-4.95 +- 1.76	2.87 +- 0.01		EXP31-11	octanol logP, predose 100 uL octanol	1.5 mg	18C-09011	SM13_18C-09011_M13_octanol_pH-metric high logP_report.pdf
SM13	M13	-7.57 +- 1.49	2.89 +- 0.02		EXP32-16	octanol logP, predose 100 uL octanol	1.5 mg	18C-16016	SM13_18C-16016_M13_octanol_pH-metric high logP_report.pdf
SM13	M13	0.09 +- 0.08	2.99 +- 0.03		EXP34-10	octanol logP, predose 200 uL octanol	1 mg	18C-26010	SM13_18C-26010_M13_octanol_pH-metric high logP_report.pdf
SM14	M15	-4.96 +- 2.15	1.92 +- 0.01		EXP27-02	octanol logP	2 mg	18B-28002	SM14_18B-28002_M15_octanol_pH-metric high logP_report.pdf
SM14	M15	-0.11 +- 0.20	1.92 +- 0.01		Exp28-04	octanol logP	2 mg	18C-01004	SM14_18C-01004_M15_octanol_pH-metric high logP_report.pdf
SM14	M15	-0.05 +- 0.07	1.93 +- 0.01		EXP28-05	octanol logP	2 mg	18C-01005	SM14_18C-01005_M15_octanol_pH-metric high logP_report.pdf
SM14	M15	0.28 +- 0.16	2.04 +- 0.02		EXP29-06	octanol logP	2 mg	18C-03006	SM14_18C-03006_M15_octanol_pH-metric high logP_report.pdf
SM15	M16	1.38 +- 1.07	3.14 +- 0.01		EXP28-07	octanol logP	1.5 mg	18C-01007	SM15_18C-01007_M16_octanol_pH-metric high logP_report.pdf
SM15	M16	-1.34	3.04		EXP28-08	octanol logP	1.5 mg	18C-01008	SM15_18C-01008_M16_octanol_pH-metric high logP_report.pdf
SM15	M16	-0.17 +- 0.20	3.04 +- 0.01		EXP28-09	octanol logP	1.5 mg	18C-01009	SM15_18C-01009_M16_octanol_pH-metric high logP_report.pdf
SM16	M18	-0.24 +- 0.09	2.63 +- 0.01		EXP31-14	octanol logP, predose 100 uL octanol	1.5 mg	18C-09014	SM16_18C-09014_M18_octanol_pH-metric high logP_report.pdf
SM16	M18	-0.73 +- 0.56	2.59 +- 0.01		EXP31-15	octanol logP, predose 100 uL octanol	1.5 mg	18C-09015	SM16_18C-09015_M18_octanol_pH-metric high logP_report.pdf
SM16	M18	-0.21 +- 0.12	2.63 +- 0.02		EXP31-16	octanol logP, predose 100 uL octanol	1.5 mg	18C-09016	SM16_18C-09016_M18_octanol_pH-metric high logP_report.pdf
